# Interpreting roles of mutations associated with the emergence of *S. aureus* USA300 strains using transcriptional regulatory network reconstruction

**DOI:** 10.1101/2023.07.26.550757

**Authors:** Saugat Poudel, Jason Hyun, Ying Hefner, Jon Monk, Victor Nizet, Bernhard O. Palsson

## Abstract

The *Staphylococcus aureus* clonal complex 8 (CC8) is made up of several subtypes with varying levels of clinical burden; from community-associated methicillin resistant *S. aureus* (CA-MRSA) USA300 strains to hospital-associated (HA-MRSA) USA500 strains and ancestral methicillin susceptible (MSSA) strains. This phenotypic distribution within a single clonal complex makes CC8 an ideal clade to study the emergence of mutations important for antibiotic resistance and community spread. Gene level analysis comparing USA300 against MSSA and HA-MRSA strains have revealed key horizontally acquired genes important for its rapid spread in the community. However, efforts to define the contributions of point mutations and indels have been confounded by strong linkage disequilibrium resulting from clonal propagation. To break down this confounding effect, we combined genetic association testing with a model of the transcriptional regulatory network (TRN) to find candidate mutations that may have led to changes in gene regulation. First, we used a De Bruijn graph genome-wide association study (DBGWAS) to enrich mutations unique to the USA300 lineages within CC8. Next, we reconstructed the TRN by using Independent Component Analysis on 670 RNA sequencing samples from USA300 and non-USA300 CC8 strains which predicted several genes with strain-specific altered expression patterns. Examination of the regulatory region of one of the genes enriched by both approaches, *isdH,* revealed a 38 base pair deletion containing a Fur binding site and a conserved Single Nucleotide Polymorphism (SNP) which likely led to the altered expression levels in USA300 strains. Taken together, our results demonstrate the utility of reconstructed TRNs to address the limits of genetic approaches when studying emerging pathogenic strains.
