## Supplementary Table 4 for "Interpreting roles of mutations associated with the emergence of *S. aureus* USA300 strains using transcriptional regulatory network reconstruction"

# Conserved genes as determined by Bidirectional BLAST Hits that were enriched by DBGWAS and by iModulon analysis
locus_tag	gene_name	accession	old_locus_tag	start	end	strand	gene_product	COG	uniprot	operon	regulator
USA300HOU_RS07960	USA300HOU_RS07960	NC_010079.1	USA300HOU_1490	1604680	1605885	+	site-specific integrase	Function unknown	A0A0D1JZT2	Op971	Genomic Island 7
USA300HOU_RS07790	USA300HOU_RS07790	NC_010079.1	USA300HOU_1457	1588403	1588693	-	VRR-NUC domain-containing protein	Function unknown	A0A0H2XJG7	Op958	Genomic Island 6
USA300HOU_RS07805	USA300HOU_RS07805	NC_010079.1	USA300HOU_1460	1591769	1591969	-	DUF1514 family protein	No COG annotation	A0A0H2XFK4	Op961	Genomic Island 6
USA300HOU_RS10610	USA300HOU_RS10610	NC_010079.1	USA300HOU_1958	2095935	2097419	-	phage tail protein	Function unknown	A0A0H2XK01	Op1281	Genomic Island 9
USA300HOU_RS07785	USA300HOU_RS07785	NC_010079.1	USA300HOU_1456	1587055	1588422	-	DEAD/DEAH box helicase	Function unknown	A0A5C0VTT4	Op958	Genomic Island 6
USA300HOU_RS14330	USA300HOU_RS14330	NC_010079.1	USA300HOU_2636	2783442	2783891	-	arginine repressor	Transcription	A0A0H2X0A6	Op1748
USA300HOU_RS03695	USA300HOU_RS03695	NC_010079.1	USA300HOU_0706	755637	756512	-	undecaprenyl-diphosphate phosphatase	Defense mechanisms	A0A068A7R6	Op466
USA300HOU_RS09190	harA/ isdH	NC_010079.1	USA300HOU_1720	1844806	1847493	-	haptoglobin-binding heme uptake protein HarA	Cell wall/membrane/envelope biogenesis	A0A0E8IWL6	Op1110	Fur
USA300HOU_RS12435	USA300HOU_RS12435	NC_010079.1	USA300HOU_2279	2412784	2414739	-	helix-turn-helix transcriptional regulator	Transcription	A0A0H2XHJ0	Op1470
USA300HOU_RS07780	USA300HOU_RS07780	NC_010079.1	USA300HOU_1455	1586605	1587042	-	transcriptional regulator	Function unknown	A0A0E8GJ12	Op958	Genomic Island 6
